# Nanopore sequencing reveals *U2AF1 S34F*-associated full-length isoforms

**DOI:** 10.1101/871863

**Authors:** Cameron M. Soulette, Eva Hrabeta-Robinson, Alison Tang, Maximillian G. Marin, Angela N. Brooks

## Abstract

*U2AF1 S34F* is one of the most recurrent splicing factor mutations in lung adenocarcinoma (ADC) and has been shown to cause transcriptome-wide pre-mRNA splicing alterations. While *U2AF1 S34F*-associated splicing alterations have been described, the function of altered mRNA isoform changes remains largely unexplored. To better understand the impact *U2AF1 S34F* has on isoform fate and function, we conducted high-throughput long-read cDNA sequencing from isogenic human bronchial epithelial cells with and without *U2AF1 S34F* mutation. We found that nearly 75% (49,366) of our long-read constructed multiexon isoforms do not overlap GENCODE or short-read assembled isoforms. We found 198 transcript isoforms with significant expression and usage changes caused by *U2AF1 S34F* mutation, including a novel lncRNA. Isoforms from immune-related genes were largely downregulated in mutant cells, none of which were found to have splicing changes. Finally, isoforms likely targeted by nonsense-mediated decay were preferentially downregulated in *U2AF1 S34F* cells, suggesting that the impact of observed isoform changes may alter the translational output of affected genes. Altogether, long-read sequencing provided additional insights into transcriptome alterations and downstream functional consequences associated with *U2AF1 S34F* mutation.
