## Supplemental Tables and Files for "Nanopore sequencing reveals *U2AF1 S34F*-associated full-length isoforms": ST1_readStats.xlsx

### Sheet: Sheet1
sample	numReads	numBases	meanLen	medLen	minLen	maxLen	meanGC	medGC
MT1_B1_allReads	977750	866153322	885.864	752	6	24137	0.497395	0.498645
MT2_B1_allReads	646445	636686215	984.904	852	6	31349	0.484151	0.484674
MT2_B2_allReads	1178678	1245630403	1056.8	931	6	15644	0.478098	0.479299
WT1_B1_allReads	2486715	2283594193	918.318	763	6	157409	0.493982	0.495256
WT2_B1_allReads	1722971	1480597846	859.328	720	6	49283	0.489131	0.489237
WT2_B2_allReads	1852355	2040905194	1101.79	966	8	14085	0.473994	0.474809
mean = statistical average
med = statistical madian
GC = GC-content
Len = read length
