## Supplemental Tables and Files for "Nanopore sequencing reveals *U2AF1 S34F*-associated full-length isoforms": ST4_HBEC3kt_diffSplice_events.xls

### Sheet: SuppTable4_HBEC3kt_diffSplice_e
diffSplice_event	∆PSI	pvalue	p.adj
chr1:11806183-11806280_inc_es	-0.126646	1.66882e-08	7.61695e-06
chr1:153536004-153535890_inc_es	-0.0141314	0.000505984	0.0363285
chr1:154192413-154192311_inc_es	-0.233656	6.83932e-06	0.00156083
chr1:155227177-155227075_inc_es	-0.0883778	0.000266112	0.0221341
chr1:155227448-155227288_inc_es	-0.0995087	0.000223809	0.0190685
chr1:155279833-155279996_inc_es	-0.0422625	0.000135941	0.0130189
chr1:173833644-173833621_inc_es	0.0784701	4.71426e-05	0.00717241
chr1:19927280-19927465_inc_es	-0.0243415	0.000139298	0.0130899
chr1:209605087-209605170_inc_es	-0.107392	1.05163e-09	9.59984e-07
chr1:209605091-209605170_inc_es	-0.127332	0.000583743	0.0409903
chr1:225974563-225974687_inc_es	-0.10086	0.000287084	0.0232211
chr1:228296722-228296137_inc_es	-0.157575	2.83752e-05	0.00477152
chr1:228296722-228296655_inc_es	-0.147378	1.19412e-05	0.00235244
chr1:28556763-28556641_inc_es	-0.0707732	0.000164566	0.0150225
chr1:43831047-43830856_inc_es	-0.102385	0.000437435	0.0325024
chr1:44441471-44441520_inc_es	-0.061982	0.000369856	0.0284744
chr1:44441471-44441646_inc_es	-0.063429	0.000361016	0.0281329
chr1:46775568-46775716_inc_es	-0.0704351	4.02686e-05	0.00659786
chr10:105155789-105155502_inc_es	-0.159544	0.000466183	0.0342403
chr10:105792048-105791961_inc_es	-0.144326	0.000350369	0.0276402
chr10:106022736-106022835_inc_es	-0.029738	0.00048662	0.0353352
chr10:124916849-124916911_inc_es	-0.0620111	1.85475e-05	0.0032032
chr10:79799961-79799983_inc_es	-0.09786	4.74096e-06	0.00112203
chr10:99203068-99202993_inc_es	-0.120338	1.07306e-05	0.00221189
chr11:17099024-17098975_inc_es	0.0554787	0.000420268	0.0319704
chr11:33753014-33752969_inc_es	-0.129544	1.08469e-13	2.31039e-10
chr11:66204380-66204272_inc_es	-0.0627981	9.05689e-05	0.00990453
chr11:66204380-66204286_inc_es	-0.0627981	9.05689e-05	0.00990453
chr12:56209723-56209670_inc_es	-0.0936135	6.13657e-05	0.00855557
chr12:56554409-56554454_inc_es	-0.155792	2.26461e-07	7.61625e-05
chr13:28014586-28014125_inc_es	-0.124473	0.000551707	0.0391712
chr14:102698158-102698043_inc_es	-0.212552	1.91747e-09	1.3614e-06
chr14:23300172-23300246_inc_es	-0.112715	6.63982e-05	0.00902733
chr14:65398855-65399010_inc_es	-0.083228	0.000104135	0.0107326
chr14:67859144-67859042_inc_es	-0.0576071	7.29092e-05	0.0093178
chr14:67864772-67864723_inc_es	-0.106429	7.80807e-08	3.11835e-05
chr15:101832245-101832166_inc_es	-0.157667	1.4788e-07	5.55854e-05
chr16:3071033-3071320_inc_es	-0.229402	0.000270181	0.0221341
chr16:31104187-31104103_inc_es	-0.0676894	8.59048e-05	0.00990453
chr16:4521450-4521314_inc_es	-0.11876	4.52596e-05	0.00705387
chr16:4546146-4546267_inc_es	-0.0788163	0.00031223	0.0249394
chr17:5329555-5329619_inc_es	-0.185434	0.000194188	0.0172342
chr17:5381319-5381163_inc_es	-0.0924666	1.77089e-06	0.000435229
chr17:5381319-5381167_inc_es	-0.0924666	1.77089e-06	0.000435229
chr17:73701690-73701771_inc_es	-0.0879137	0.000123404	0.0121644
chr17:73701690-73701773_inc_es	-0.0879133	0.000123738	0.0121644
chr19:16770258-16770205_inc_es	-0.0404445	0.000688353	0.0472965
chr19:35997087-35997027_inc_es	-0.11294	4.45325e-05	0.00705387
chr19:36000863-36000812_inc_es	0.138712	5.24566e-05	0.0077953
chr2:85823979-85824054_inc_es	-0.256707	9.22517e-05	0.00990453
chr20:2640822-2640713_inc_es	-0.0513968	0.000651459	0.0452481
chr20:30154012-30154098_inc_es	-0.089885	7.90701e-05	0.0097165
chr20:3193964-3194029_inc_es	0.151008	2.16869e-07	7.61625e-05
chr20:3193964-3194072_inc_es	0.142032	3.95152e-09	1.94232e-06
chr20:34328519-34328446_inc_es	-0.252365	5.24606e-07	0.00015963
chr20:37050888-37050733_inc_es	-0.331474	1.27858e-05	0.00235244
chr20:37050888-37050738_inc_es	-0.331474	1.27897e-05	0.00235244
chr20:37050888-37050742_inc_es	-0.331464	1.28851e-05	0.00235244
chr20:47897439-47897501_inc_es	-0.18636	6.81568e-05	0.00906901
chr20:62507168-62507228_inc_es	-0.201039	9.71439e-06	0.00206917
chr21:30380444-30380081_inc_es	-0.150279	0.000118039	0.0119726
chr21:44521542-44521475_inc_es	-0.0733337	0.000269872	0.0221341
chr3:101405401-101405325_inc_es	0.0590459	6.14328e-05	0.00855557
chr3:12785488-12785398_inc_es	-0.150063	2.91664e-07	9.31866e-05
chr3:12790291-12790153_inc_es	-0.154381	8.98427e-10	9.56825e-07
chr3:48732257-48732126_inc_es	-0.279967	1.74831e-05	0.00310326
chr3:48732257-48732134_inc_es	-0.270744	6.15894e-05	0.00855557
chr3:50326787-50326685_inc_es	-0.358485	1.50695e-06	0.000401226
chr3:50326791-50326685_inc_es	-0.129726	7.29741e-06	0.00160795
chr3:50327059-50326877_inc_es	-0.112519	0.0004264	0.0320552
chr3:58296035-58296133_inc_es	-0.272777	0.000170617	0.0153556
chr4:48901942-48901845_inc_es	0.0474489	9.23449e-05	0.00990453
chr4:83346820-83346715_inc_es	-0.245832	0.000217551	0.0189497
chr4:84379498-84379582_inc_es	-0.169818	1.53177e-11	2.44701e-08
chr5:272825-272887_inc_es	-0.0444971	7.82904e-05	0.0097165
chr6:125574862-125574901_inc_es	-0.257861	4.75681e-08	2.0264e-05
chr6:125578243-125578304_inc_es	-0.22147	8.41269e-07	0.000244351
chr6:31804200-31804294_inc_es	-0.231314	8.73764e-05	0.00990453
chr6:36567597-36568053_inc_es	-0.228955	1.52716e-09	1.21982e-06
chr7:44838346-44838413_inc_es	-0.0996232	0.000136505	0.0130189
chr7:44838346-44838503_inc_es	-0.0972286	0.00014689	0.0136033
chr7:48139266-48139384_inc_es	-0.226621	3.73401e-10	4.77206e-07
chr7:48141420-48141467_inc_es	-0.28657	8.50546e-19	2.71749e-15
chr7:48141420-48141579_inc_es	-0.289367	5.34833e-19	2.71749e-15
chr7:48142893-48143008_inc_es	0.282412	2.28644e-09	1.39009e-06
chr8:38264463-38264556_inc_es	-0.219251	0.000219449	0.0189497
chrX:153061117-153061208_inc_es	-0.05349	9.45503e-05	0.00990453
chrX:153061117-153061259_inc_es	-0.053491	9.42202e-05	0.00990453
chrX:153061117-153061316_inc_es	-0.0516952	6.95433e-05	0.00906901
chrX:153061117-153061581_inc_es	-0.0535128	8.74101e-05	0.00990453
chrX:19372608-19372701_inc_es	-0.12911	1.05383e-06	0.000292781
chrX:23752484-23752448_inc_es	-0.303625	2.6105e-09	1.39009e-06
chrX:23752484-23752457_inc_es	-0.303625	2.6105e-09	1.39009e-06
inclusion_10_chrX:48341182-48341373_ir	-0.239575	8.46022e-07	0.000636366
inclusion_1314_chr19:50000582-50000776_ir	0.0170702	1.39749e-06	0.000636366
inclusion_1608_chr20:60963420-60963512_ir	-0.0637463	1.55718e-06	0.000636366
inclusion_2463_chr1:209603845-209605087_ir	-0.11846	3.62421e-05	0.0111082
inclusion_10345709_2109_a3	0.109976	0.000267793	0.0326913
inclusion_112200429_1044_a3	-0.333465	5.48425e-18	8.70351e-15
inclusion_139757357_1618_a3	0.138767	4.6637e-07	0.000123355
inclusion_155278756_1352_a3	0.183292	2.5067e-14	1.98907e-11
inclusion_19627141_2542_a3	0.0113819	0.000298617	0.0338503
inclusion_23858429_885_a3	0.344129	0.000354849	0.037543
inclusion_36502305_836_a3	0.189859	4.52549e-05	0.00897745
inclusion_40209596_1329_a3	0.129374	5.2097e-06	0.00118111
inclusion_44963728_1103_a3	-0.173612	0.000126944	0.0183145
inclusion_49954741_853_a3	0.147978	9.51401e-05	0.0150987
inclusion_57127226_996_a3	0.188451	0.000165923	0.0219433
inclusion_67890570_2246_a3	0.180501	4.47695e-08	1.42098e-05
inclusion_68471364_1041_a3	0.0491008	8.7937e-05	0.0150987
inclusion_85823772_1565_a3	-0.0629716	5.04524e-09	2.66893e-06
inclusion_95041623_1793_a3	0.332508	1.12937e-08	4.48076e-06
inclusion_180669345_2083_a5	-0.0324027	7.80375e-05	0.0384205
inclusion_48142893_1310_a5	0.221175	9.33861e-07	0.000689656
inclusion_67262699_3118_a5	-0.118388	4.0298e-07	0.000595201
