## Supplemental Tables and Files for "Nanopore sequencing reveals *U2AF1 S34F*-associated full-length isoforms": ST5_drimseq_diu_msigdb.xls

### Sheet: DIU
isoform	hugo	∆iso usage	pval	p.adj
024b542a-1668-4504-990f-50af6191c68a_ENSG00000183696.9	UPP1	-0.210637	2.12661e-12	9.8951e-09
030bcf80-5c87-404e-8dff-08dc7dd157d0-1_ENSG00000160752.10	FDPS	0.0617973	1.53798e-05	0.00246767
03905f42-cad8-4eb3-b1e9-9c9755589b1f_ENSG00000034510.4	TMSB10	0.0358841	8.32459e-06	0.00140852
07eb0491-40d4-462b-8711-d6c9dbf2031c_ENSG00000160752.10	FDPS	-0.0280463	0.000531369	0.0327478
133a1ed8-b040-4808-ad06-35b0a90f82e2-1_ENSG00000104872.6	PIH1D1	0.161394	0.000312036	0.0225101
1ab3075b-c8a5-4282-a18d-9636e6022418-1_ENSG00000256861.1	RP11-512M8.5	-0.207796	0.000167014	0.01412
1d7ad398-b9ab-43c5-9569-a7292825cee1-1_ENSG00000183696.9	UPP1	0.110816	2.57012e-07	0.000102511
1e24053d-e951-44d3-b661-bc095ce1d6be_ENSG00000214706.6	IFRD2	-0.143631	6.63348e-08	3.63124e-05
224850bc-9c6f-4936-a2f3-b2eefe5c825b-1_ENSG00000223477.3	LINC00842	0.266104	0.000239717	0.01859
2301b5e9-2e74-47e3-8aec-07eb1f468bc5_ENSG00000012061.11	ERCC1	0.0970427	0.000537384	0.0329006
233788de-41be-4c0b-9dcf-65e0a4678162_ENSG00000125877.8	ITPA	0.0608485	9.31794e-05	0.00912766
28a909f8-b705-42b6-a4a9-c740255721fe_ENSG00000230937.5	MIR205HG	-0.0273453	6.12305e-05	0.00665168
303cf727-7cc8-47e5-ad53-198af63aea67_ENSG00000242485.1	MRPL20	0.0403108	0.000113068	0.0108476
31aa437d-dbbe-4aa3-8aaf-fb4b4d013f9b_ENSG00000157020.13	SEC13	-0.143595	8.34889e-05	0.00844509
337fe1b4-6f80-4ece-87c3-09b2533ea545_ENSG00000230937.5	MIR205HG	0.0843272	1.30871e-11	3.04471e-08
38faf70b-669a-4d0c-857b-aea44952a849-1_ENSG00000154473.13	BUB3	0.0626243	4.44648e-05	0.00523784
42d32f09-3b60-46b3-b229-30ecbd15ac0f_ENSG00000135480.10	KRT7	0.077287	3.27234e-05	0.00411519
4ccc5bfc-70f6-42d5-ab27-14eeacb1c9bf-1_ENSG00000230937.5	MIR205HG	0.0775308	2.08159e-10	3.22855e-07
535585cf-f0f7-4313-b0d0-e1ca3eb392f2_ENSG00000186081.7	KRT5	0.0225569	0.000849317	0.0487023
560f3a49-8f7d-4588-8f52-ca061c5eeecb-1_ENSG00000072682.14	P4HA2	0.158137	0.000220829	0.0177158
5630674f-5c2c-41ba-91ce-54292e45e29e_ENSG00000120708.12	TGFBI	-0.0441816	4.40571e-05	0.00523784
70c4dff8-72e6-4622-8d70-d9890af6854c_ENSG00000196756.7	SNHG17	-0.313293	0.000688607	0.0405581
7a381ab8-331b-4cc5-80cf-a586d0a73fa6_ENSG00000230937.5	MIR205HG	-0.0233895	0.000208838	0.016925
8101b19c-7ca2-45b8-898d-9cebacf5b80c_ENSG00000065618.12	COL17A1	0.105272	0.000234546	0.0184974
85e84598-6232-43ec-ba49-9bbc997f70ff-2_chr4:44963000	chr4:44963000	0.0918467	0.000474973	0.0309097
8799ce54-710e-426a-9a2b-0027162b9aeb_ENSG00000135480.10	KRT7	-0.0855061	0.000262616	0.0201976
898fca43-c039-4cf6-b261-547cf4fa8c2c_ENSG00000080823.17	MOK	0.0958615	0.00031135	0.0225101
8a60a7e8-494d-497f-abe5-4781afe49615_ENSG00000230937.5	MIR205HG	-0.0261345	2.78349e-05	0.00378164
8bc9bc5f-28cb-45f4-8eee-e26da89af173_ENSG00000116521.6	SCAMP3	-0.0634708	0.000379528	0.0261621
8dfa1645-1f03-4a66-989f-b32097bbe989_ENSG00000084072.12	PPIE	-0.121498	0.000135331	0.0123469
8e5484ea-b72d-4a12-8925-90afaddea5f3_ENSG00000106366.7	SERPINE1	-0.0683129	9.05722e-09	6.48357e-06
9aa56bb0-65c6-4c3d-a9ab-57927221610b_ENSG00000100558.4	PLEK2	0.0809209	1.48088e-06	0.000405326
9e6cb126-6e40-4fc7-bd06-f80c0fe5e214-2_ENSG00000051596.5	THOC3	-0.107669	2.28297e-05	0.00329566
9f239627-6556-428a-a44b-02b2e0fd1f0c_ENSG00000189334.4	S100A14	0.0155283	4.64146e-05	0.00539918
9f59fb68-3adf-4e97-b2d2-5176261b4081-1_ENSG00000167397.10	VKORC1	0.059749	4.13772e-06	0.000785829
a370acab-4ea4-4e53-8f10-17671d269a89_ENSG00000084072.12	PPIE	0.140941	0.000283198	0.0210835
a60c66f6-e522-4136-bc0a-c69176ac485d_ENSG00000249915.3	PDCD6	-0.0364947	1.22692e-05	0.00203888
a886aa27-faa0-4f71-a88a-8282407fe842_ENSG00000100387.8	RBX1	0.0317621	0.000388434	0.0265792
ab6bac89-5d39-4f4c-a0dd-965992ab58e0_ENSG00000068438.10	FTSJ1	-0.19714	3.50146e-05	0.00423176
b5cf5b16-d03c-424f-b242-7cb9c33c7aac_ENSG00000213719.4	CLIC1	-0.0249037	7.23841e-05	0.00740227
b642fa69-6264-443d-a58b-f555b703855b_ENSG00000161526.10	SAP30BP	0.0738664	0.000227485	0.0180938
bf1142ec-13c2-42df-a278-8ac59389d618-1_ENSG00000120686.7	UFM1	-0.240336	1.0267e-06	0.000298576
bf4cfa87-0c52-4af5-b0c8-73a7e08044f7_ENSG00000117122.9	MFAP2	0.0816916	0.00049368	0.0311748
c411ecb4-56e5-4b21-9ce1-4e1a1502cb5f_ENSG00000230937.5	MIR205HG	0.0322085	0.000209153	0.016925
c9688fcb-5e56-49ac-8731-bc5593a9498b_ENSG00000186081.7	KRT5	0.0270883	0.000604115	0.0367444
cb022f37-459f-4aec-b11f-564ea77375f0_ENSG00000110700.2	RPS13	0.0249332	0.00072983	0.0427157
dbb353f1-08f3-4c1e-8406-5f596e159f70_ENSG00000162910.14	MRPL55	0.0611876	0.000153154	0.0133201
dfbd1bd6-ed07-4728-8c0b-be5d9bfd6c57-1_ENSG00000134057.10	CCNB1	-0.0477753	1.54992e-06	0.000407024
e130f791-8115-472f-827f-e767ecaf20df_ENSG00000233913.6	CTC-575D19.1	-0.0759995	2.33735e-05	0.00329566
e130f791-8115-472f-827f-e767ecaf20df-2_ENSG00000233913.6	CTC-575D19.1	0.0759995	2.33735e-05	0.00329566
e271ebb5-e9e2-4d2d-8f54-694206e25ef0-1_ENSG00000105619.9	TFPT	0.12169	0.00061267	0.0370228
e317391a-c73b-4281-bcf0-10dde9163777-1_ENSG00000223477.3	LINC00842	-0.266104	0.000239717	0.01859
e811dd84-92aa-4eca-943d-3d1aba940e3e_ENSG00000101294.12	HM13	-0.106052	3.45943e-05	0.00423176
e9c3a862-9811-4f92-82c3-f0c327f218e3_ENSG00000234741.3	GAS5	-0.104907	4.72482e-05	0.00542829
ENST00000216879.4_ENSG00000088833.13	NSFL1C	-0.159599	1.52773e-05	0.00246767
ENST00000217893.5_ENSG00000085231.9	TAF9	-0.120692	0.00013792	0.012461
ENST00000222572.3_ENSG00000105854.8	PON2	0.407135	2.86405e-07	0.000102511
ENST00000224073.1_ENSG00000107223.8	EDF1	-0.178865	5.86018e-10	6.58645e-07
ENST00000236067.4_ENSG00000117410.9	ATP6V0B	-0.0624292	4.99099e-05	0.00559592
ENST00000239878.4-1_ENSG00000120686.7	UFM1	0.240336	1.0267e-06	0.000298576
ENST00000261735.3_ENSG00000089248.6	ERP29	-0.164711	3.73869e-06	0.000740261
ENST00000262265.5_ENSG00000104872.6	PIH1D1	-0.213952	0.000163559	0.013964
ENST00000262584.3_ENSG00000161016.11	RPL8	-0.0511346	6.14705e-05	0.00665168
ENST00000263270.6-1_ENSG00000042753.7	AP2S1	-0.210491	3.50508e-09	2.71819e-06
ENST00000263697.4_ENSG00000126698.6	DNAJC8	-0.129522	0.000430205	0.0283935
ENST00000265097.4_ENSG00000051596.5	THOC3	0.123898	0.000178926	0.0147353
ENST00000267169.6_ENSG00000256861.1	RP11-512M8.5	0.187442	5.08061e-05	0.00562859
ENST00000282999.3-1_ENSG00000153037.8	SRP19	-0.263589	1.56457e-09	1.32363e-06
ENST00000294189.6_ENSG00000162244.6	RPL29	-0.0819467	8.812e-05	0.00880654
ENST00000295491.4-1_ENSG00000163319.6	MRPS18C	0.172731	6.36988e-10	6.58645e-07
ENST00000302907.4_ENSG00000170889.9	RPS9	-0.100376	5.48088e-07	0.00017588
ENST00000304786.7_ENSG00000143742.8	SRP9	-0.0988693	0.000491389	0.0311748
ENST00000306061.6-2_ENSG00000169715.10	MT1E	-0.123372	0.000297741	0.0218171
ENST00000306368.4_ENSG00000168894.5	RNF181	-0.0692631	6.36419e-06	0.00116128
ENST00000311528.5-1_ENSG00000167526.9	RPL13	-0.0507065	0.000121042	0.0111526
ENST00000316084.6_ENSG00000198034.6	RPS4X	-0.0691649	0.000297273	0.0218171
ENST00000322008.4_ENSG00000177697.13	CD151	0.27208	0.000272739	0.020635
ENST00000322203.6-2_ENSG00000198755.6	RPL10A	-0.0757276	0.000368624	0.0256001
ENST00000326199.8_ENSG00000124614.9	RPS10	-0.0658145	0.000682426	0.0404501
ENST00000327154.6_ENSG00000129197.10	RPAIN	-0.107053	0.000143975	0.0126399
ENST00000328923.3-1_ENSG00000182199.6	SHMT2	-0.13125	0.00049491	0.0311748
ENST00000336430.7_ENSG00000123130.12	ACOT9	-0.316613	2.85158e-07	0.000102511
ENST00000336520.3_ENSG00000162910.14	MRPL55	0.105148	0.000353238	0.0249033
ENST00000345436.4_ENSG00000217555.8	CKLF	-0.121396	0.00016842	0.01412
ENST00000348257.5_ENSG00000101150.13	TPD52L2	-0.212506	2.79721e-06	0.000634898
ENST00000350592.3_ENSG00000143612.14	C1orf43	-0.304879	7.85265e-06	0.00135327
ENST00000360830.4-2_ENSG00000138326.14	RPS24	0.0369306	0.000139877	0.0125163
ENST00000361436.5-1_ENSG00000197958.8	RPL12	-0.0627263	0.00064032	0.038444
ENST00000366613.1_ENSG00000168275.10	COA6	0.211876	3.00532e-05	0.00388438
ENST00000366615.4_ENSG00000168275.10	COA6	-0.211876	3.00532e-05	0.00388438
ENST00000366746.3_ENSG00000162910.14	MRPL55	-0.122096	2.26967e-05	0.00329566
ENST00000366839.4_ENSG00000143742.8	SRP9	0.0988693	0.000491389	0.0311748
ENST00000368388.2_ENSG00000111907.16	TPD52L1	-0.246201	1.77433e-06	0.000423383
ENST00000368521.5_ENSG00000143612.14	C1orf43	0.304879	7.85265e-06	0.00135327
ENST00000368705.2_ENSG00000188643.6	S100A16	0.0182955	0.000409859	0.0274399
ENST00000368719.4-1_ENSG00000197956.5	S100A6	-0.0833459	7.14404e-05	0.00738694
ENST00000368858.5_ENSG00000154473.13	BUB3	-0.170079	5.11779e-08	2.97664e-05
ENST00000368858.5-2_ENSG00000154473.13	BUB3	-0.193996	8.02547e-10	7.4685e-07
ENST00000368865.4-1_ENSG00000154473.13	BUB3	0.125965	1.13389e-07	5.55369e-05
ENST00000368865.4-3_ENSG00000154473.13	BUB3	0.110718	7.20517e-06	0.00128945
ENST00000370885.4_ENSG00000171311.8	EXOSC1	-0.136648	1.6102e-05	0.00253975
ENST00000370990.5-2_ENSG00000142864.10	SERBP1	0.0960828	3.38033e-06	0.000731567
ENST00000370994.4-2_ENSG00000142864.10	SERBP1	-0.128396	0.00014306	0.0126399
ENST00000370995.2-2_ENSG00000142864.10	SERBP1	0.0827559	0.000334601	0.0237695
ENST00000371649.1_ENSG00000107223.8	EDF1	0.100466	2.3455e-06	0.000545681
ENST00000373606.3_ENSG00000101363.8	MANBAL	-0.148925	0.000163004	0.013964
ENST00000373715.6-1_ENSG00000112081.12	SRSF3	-0.199036	7.50072e-07	0.000232672
ENST00000375638.3_ENSG00000204387.8	C6orf48	0.213638	2.62813e-05	0.00365035
ENST00000375640.3_ENSG00000204387.8	C6orf48	-0.266712	1.57456e-06	0.000407024
ENST00000379270.4_ENSG00000130066.12	SAT1	-0.13562	0.000847912	0.0487023
ENST00000379303.5_ENSG00000123130.12	ACOT9	0.316613	2.85158e-07	0.000102511
ENST00000381401.5_ENSG00000169100.8	SLC25A6	-0.0994813	0.000524094	0.0325148
ENST00000392623.1_ENSG00000189171.9	S100A13	0.216599	0.000119999	0.0111526
ENST00000392623.1-1_ENSG00000189171.9	S100A13	-0.216599	0.000119999	0.0111526
ENST00000397421.1_ENSG00000177697.13	CD151	-0.27208	0.000272739	0.020635
ENST00000397664.4_ENSG00000130731.11	C16orf13	0.0868621	0.00086404	0.0487318
ENST00000400895.2_ENSG00000177674.11	AGTRAP	0.0912177	1.64192e-06	0.000412965
ENST00000409115.3_ENSG00000187514.10	PTMA	-0.0894255	2.99328e-07	0.000103168
ENST00000420936.2_ENSG00000166333.9	ILK	-0.176653	0.000858282	0.0487023
ENST00000431096.1_ENSG00000230937.5	MIR205HG	0.0398908	3.54629e-06	0.000740261
ENST00000433091.2_ENSG00000105854.8	PON2	-0.407135	2.86405e-07	0.000102511
ENST00000435575.1-1_ENSG00000088726.11	TMEM40	-0.0587811	3.52447e-07	0.000117138
ENST00000435575.1-2_ENSG00000088726.11	TMEM40	-0.087513	4.65987e-08	2.89098e-05
ENST00000438552.2_ENSG00000125835.13	SNRPB	-0.123691	7.36303e-12	2.28401e-08
ENST00000441722.1-2_ENSG00000177410.8	ZFAS1	-0.188543	2.84456e-05	0.00378164
ENST00000443647.1_ENSG00000168894.5	RNF181	0.0281334	3.95651e-06	0.000767068
ENST00000443647.1-1_ENSG00000168894.5	RNF181	0.0302645	1.98203e-05	0.00302373
ENST00000455836.1_ENSG00000089248.6	ERP29	0.104971	6.817e-05	0.00712798
ENST00000456267.1-1_ENSG00000187024.9	PTRH1	-0.108489	0.000856914	0.0487023
ENST00000458500.1_ENSG00000147403.12	RPL10	-0.0365081	0.000279676	0.0209892
ENST00000460550.1-2_ENSG00000125877.8	ITPA	0.0891326	2.96601e-06	0.000657184
ENST00000461300.1_ENSG00000161249.16	DMKN	0.214867	0.000362635	0.0253736
ENST00000464595.1_ENSG00000114391.8	RPL24	0.0678695	3.66452e-06	0.000740261
ENST00000468019.1_ENSG00000148303.12	RPL7A	0.0553113	0.000178347	0.0147353
ENST00000468812.1_ENSG00000196262.9	PPIA	-0.090837	0.000321925	0.0230449
ENST00000474928.1_ENSG00000161249.16	DMKN	-0.282746	4.79844e-05	0.00544564
ENST00000477442.2_ENSG00000112081.12	SRSF3	0.197789	4.08846e-14	3.80473e-10
ENST00000481464.1_ENSG00000173436.9	MINOS1	0.0179166	3.48246e-05	0.00423176
ENST00000482384.1_ENSG00000031698.8	SARS	0.0246729	0.000888363	0.0498019
ENST00000487209.1_ENSG00000066322.8	ELOVL1	-0.143607	4.31095e-06	0.000802353
ENST00000489277.1_ENSG00000126698.6	DNAJC8	0.0711903	6.31068e-05	0.00675026
ENST00000489394.1_ENSG00000130066.12	SAT1	0.150986	2.12015e-11	3.94602e-08
ENST00000492356.2_ENSG00000171858.13	RPS21	-0.0591113	2.25901e-05	0.00329566
ENST00000496387.1_ENSG00000173660.7	UQCRH	0.068151	0.000466883	0.0305972
ENST00000505459.1-1_ENSG00000153037.8	SRP19	0.229093	1.78482e-05	0.00276825
ENST00000506226.2-1_ENSG00000145247.7	OCIAD2	0.00753719	0.000667888	0.0398421
ENST00000507019.1-1_ENSG00000163319.6	MRPS18C	-0.172731	6.36988e-10	6.58645e-07
ENST00000508069.2_ENSG00000145247.7	OCIAD2	0.0304148	0.000114463	0.0108694
ENST00000508632.1-1_ENSG00000145247.7	OCIAD2	-0.0493393	0.000403273	0.0272582
ENST00000510217.1-1_ENSG00000113068.5	PFDN1	-0.110401	1.39744e-07	6.19267e-05
ENST00000513116.1_ENSG00000117632.16	STMN1	0.0613872	2.83442e-05	0.00378164
ENST00000523037.1_ENSG00000082515.12	MRPL22	-0.0612454	8.8955e-05	0.00880654
ENST00000523231.1-1_ENSG00000080823.17	MOK	-0.0805677	6.68006e-05	0.00706416
ENST00000524370.1_ENSG00000080823.17	MOK	-0.0783284	3.2028e-05	0.00408291
ENST00000527175.1_ENSG00000165046.8	LETM2	-0.233349	0.000499146	0.0311748
ENST00000530448.1_ENSG00000165046.8	LETM2	0.233349	0.000499146	0.0311748
ENST00000534000.1_ENSG00000111907.16	TPD52L1	0.246201	1.77433e-06	0.000423383
ENST00000540249.1_ENSG00000131828.9	PDHA1	-0.131351	1.23787e-06	0.00034908
ENST00000547649.1_ENSG00000092841.14	MYL6	-0.089048	4.34475e-08	2.88802e-05
ENST00000550697.1_ENSG00000092841.14	MYL6	0.074181	1.12764e-07	5.55369e-05
ENST00000558205.1_ENSG00000128463.8	EMC4	0.0405269	0.000404216	0.0272582
ENST00000558273.1_ENSG00000100911.9	PSME2	0.0292039	0.000111939	0.0108476
ENST00000562235.1_ENSG00000168701.14	TMEM208	0.0946313	3.70029e-06	0.000740261
ENST00000580180.1_ENSG00000175061.13	C17orf76-AS1	-0.0198059	0.00075249	0.0437667
ENST00000601498.1_ENSG00000042753.7	AP2S1	0.174328	1.32569e-07	6.16846e-05
f5968166-493d-404f-93d7-196ac27f0b5f_ENSG00000126088.8	UROD	0.086133	0.000425818	0.0283047

### Sheet: MSigDB
Overlap Results
Collection(s):	C5, CP, H
# overlaps shown:	5
# genesets in collections:	12245
# genes in comparison (n):	53
# genes in universe (N):	38055
Gene Set Name	# Genes in Gene Set (K)	Description	# Genes in Overlap (k)	k/K	p-value	FDR q-value
REACTOME_METABOLISM_OF_RNA	672	Metabolism of RNA	9	0.0134	3.51e-07	0.0043
REACTOME_PROCESSING_OF_CAPPED_INTRON_CONTAINING_PRE_MRNA	242	Processing of Capped Intron-Containing Pre-mRNA	6	0.0248	1.11e-06	0.0068
GO_RNA_BINDING	1922	Interacting selectively and non-covalently with an RNA molecule or a portion thereof. [GOC:jl, GOC:mah]	13	0.0068	1.69e-06	0.00688
GO_CELLULAR_MACROMOLECULE_LOCALIZATION	1897	Any process in which a macromolecule is transported to, and/or maintained in, a specific location at the level of a cell. Localization at the cellular level encompasses movement within the cell, from within the cell to the cell surface, or from one location to another at the surface of a cell. [GOC:mah]	12	0.0063	9.01e-06	0.0276
GO_CELLULAR_AMIDE_METABOLIC_PROCESS	1039	The chemical reactions and pathways involving an amide, any derivative of an oxoacid in which an acidic hydroxy group has been replaced by an amino or substituted amino group, as carried out by individual cells. [CHEBI:32988]	9	0.0087	1.23e-05	0.03
Gene/Gene Set Overlap Matrix
Entrez Gene Id	Gene Symbol	Gene Description	REACTOME_METABOLISM_OF_RNA	REACTOME_PROCESSING_OF_CAPPED_INTRON_CONTAINING_PRE_MRNA	GO_RNA_BINDING	GO_CELLULAR_MACROMOLECULE_LOCALIZATION	GO_CELLULAR_AMIDE_METABOLIC_PROCESS
6428	SRSF3	serine and arginine rich splicing factor 3 [Source:HGNC Symbol;Acc:HGNC:10785]	REACTOME_METABOLISM_OF_RNA	REACTOME_PROCESSING_OF_CAPPED_INTRON_CONTAINING_PRE_MRNA	GO_RNA_BINDING	GO_CELLULAR_MACROMOLECULE_LOCALIZATION
84321	THOC3	THO complex 3 [Source:HGNC Symbol;Acc:HGNC:19072]	REACTOME_METABOLISM_OF_RNA	REACTOME_PROCESSING_OF_CAPPED_INTRON_CONTAINING_PRE_MRNA	GO_RNA_BINDING	GO_CELLULAR_MACROMOLECULE_LOCALIZATION
6628	SNRPB	small nuclear ribonucleoprotein polypeptides B and B1 [Source:HGNC Symbol;Acc:HGNC:11153]	REACTOME_METABOLISM_OF_RNA	REACTOME_PROCESSING_OF_CAPPED_INTRON_CONTAINING_PRE_MRNA	GO_RNA_BINDING
10450	PPIE	peptidylprolyl isomerase E [Source:HGNC Symbol;Acc:HGNC:9258]	REACTOME_METABOLISM_OF_RNA	REACTOME_PROCESSING_OF_CAPPED_INTRON_CONTAINING_PRE_MRNA	GO_RNA_BINDING
6396	SEC13	SEC13 homolog, nuclear pore and COPII coat complex component [Source:HGNC Symbol;Acc:HGNC:10697]	REACTOME_METABOLISM_OF_RNA	REACTOME_PROCESSING_OF_CAPPED_INTRON_CONTAINING_PRE_MRNA		GO_CELLULAR_MACROMOLECULE_LOCALIZATION
22826	DNAJC8	DnaJ heat shock protein family (Hsp40) member C8 [Source:HGNC Symbol;Acc:HGNC:15470]	REACTOME_METABOLISM_OF_RNA	REACTOME_PROCESSING_OF_CAPPED_INTRON_CONTAINING_PRE_MRNA
6203	RPS9	ribosomal protein S9 [Source:HGNC Symbol;Acc:HGNC:10442]	REACTOME_METABOLISM_OF_RNA		GO_RNA_BINDING	GO_CELLULAR_MACROMOLECULE_LOCALIZATION	GO_CELLULAR_AMIDE_METABOLIC_PROCESS
51013	EXOSC1	exosome component 1 [Source:HGNC Symbol;Acc:HGNC:17286]	REACTOME_METABOLISM_OF_RNA		GO_RNA_BINDING
24140	FTSJ1	FtsJ RNA 2'-O-methyltransferase 1 [Source:HGNC Symbol;Acc:HGNC:13254]	REACTOME_METABOLISM_OF_RNA				GO_CELLULAR_AMIDE_METABOLIC_PROCESS
6728	SRP19	signal recognition particle 19 [Source:HGNC Symbol;Acc:HGNC:11300]			GO_RNA_BINDING	GO_CELLULAR_MACROMOLECULE_LOCALIZATION
51023	MRPS18C	mitochondrial ribosomal protein S18C [Source:HGNC Symbol;Acc:HGNC:16633]			GO_RNA_BINDING		GO_CELLULAR_AMIDE_METABOLIC_PROCESS
26135	SERBP1	SERPINE1 mRNA binding protein 1 [Source:HGNC Symbol;Acc:HGNC:17860]			GO_RNA_BINDING
388753	COA6	cytochrome c oxidase assembly factor 6 [Source:HGNC Symbol;Acc:HGNC:18025]			GO_RNA_BINDING
8721	EDF1	endothelial differentiation related factor 1 [Source:HGNC Symbol;Acc:HGNC:3164]			GO_RNA_BINDING
138428	PTRH1	peptidyl-tRNA hydrolase 1 homolog [Source:HGNC Symbol;Acc:HGNC:27039]			GO_RNA_BINDING
7165	TPD52L2	TPD52 like 2 [Source:HGNC Symbol;Acc:HGNC:12007]			GO_RNA_BINDING
81502	HM13	histocompatibility minor 13 [Source:HGNC Symbol;Acc:HGNC:16435]				GO_CELLULAR_MACROMOLECULE_LOCALIZATION	GO_CELLULAR_AMIDE_METABOLIC_PROCESS
84268	RPAIN	RPA interacting protein [Source:HGNC Symbol;Acc:HGNC:28641]				GO_CELLULAR_MACROMOLECULE_LOCALIZATION
1175	AP2S1	adaptor related protein complex 2 subunit sigma 1 [Source:HGNC Symbol;Acc:HGNC:565]				GO_CELLULAR_MACROMOLECULE_LOCALIZATION
10961	ERP29	endoplasmic reticulum protein 29 [Source:HGNC Symbol;Acc:HGNC:13799]				GO_CELLULAR_MACROMOLECULE_LOCALIZATION
55011	PIH1D1	PIH1 domain containing 1 [Source:HGNC Symbol;Acc:HGNC:26075]				GO_CELLULAR_MACROMOLECULE_LOCALIZATION
55968	NSFL1C	NSFL1 cofactor [Source:HGNC Symbol;Acc:HGNC:15912]				GO_CELLULAR_MACROMOLECULE_LOCALIZATION
9184	BUB3	BUB3 mitotic checkpoint protein [Source:HGNC Symbol;Acc:HGNC:1151]				GO_CELLULAR_MACROMOLECULE_LOCALIZATION
6472	SHMT2	serine hydroxymethyltransferase 2 [Source:HGNC Symbol;Acc:HGNC:10852]					GO_CELLULAR_AMIDE_METABOLIC_PROCESS
5160	PDHA1	pyruvate dehydrogenase E1 alpha 1 subunit [Source:HGNC Symbol;Acc:HGNC:8806]					GO_CELLULAR_AMIDE_METABOLIC_PROCESS
64834	ELOVL1	ELOVL fatty acid elongase 1 [Source:HGNC Symbol;Acc:HGNC:14418]					GO_CELLULAR_AMIDE_METABOLIC_PROCESS
128308	MRPL55	mitochondrial ribosomal protein L55 [Source:HGNC Symbol;Acc:HGNC:16686]					GO_CELLULAR_AMIDE_METABOLIC_PROCESS
23597	ACOT9	acyl-CoA thioesterase 9 [Source:HGNC Symbol;Acc:HGNC:17152]					GO_CELLULAR_AMIDE_METABOLIC_PROCESS
6284	S100A13	S100 calcium binding protein A13 [Source:HGNC Symbol;Acc:HGNC:10490]
6880	TAF9	TATA-box binding protein associated factor 9 [Source:HGNC Symbol;Acc:HGNC:11542]
1308	COL17A1	collagen type XVII alpha 1 chain [Source:HGNC Symbol;Acc:HGNC:2194]
977	CD151	CD151 molecule (Raph blood group) [Source:HGNC Symbol;Acc:HGNC:1630]
3611	ILK	integrin linked kinase [Source:HGNC Symbol;Acc:HGNC:6040]
8974	P4HA2	prolyl 4-hydroxylase subunit alpha 2 [Source:HGNC Symbol;Acc:HGNC:8547]
7378	UPP1	uridine phosphorylase 1 [Source:HGNC Symbol;Acc:HGNC:12576]
6303	SAT1	spermidine/spermine N1-acetyltransferase 1 [Source:HGNC Symbol;Acc:HGNC:10540]
137994	LETM2	leucine zipper and EF-hand containing transmembrane protein 2 [Source:HGNC Symbol;Acc:HGNC:14648]
5445	PON2	paraoxonase 2 [Source:HGNC Symbol;Acc:HGNC:9205]
29844	TFPT	TCF3 fusion partner [Source:HGNC Symbol;Acc:HGNC:13630]
7164	TPD52L1	TPD52 like 1 [Source:HGNC Symbol;Acc:HGNC:12006]
4493	MT1E	metallothionein 1E [Source:HGNC Symbol;Acc:HGNC:7397]
5201	PFDN1	prefoldin subunit 1 [Source:HGNC Symbol;Acc:HGNC:8866]
51569	UFM1	ubiquitin fold modifier 1 [Source:HGNC Symbol;Acc:HGNC:20597]
93099	DMKN	dermokine [Source:HGNC Symbol;Acc:HGNC:25063]
51192	CKLF	chemokine like factor [Source:HGNC Symbol;Acc:HGNC:13253]
25912	C1orf43	chromosome 1 open reading frame 43 [Source:HGNC Symbol;Acc:HGNC:29876]
388796	SNHG17	small nucleolar RNA host gene 17 [Source:HGNC Symbol;Acc:HGNC:48600]
441951	ZFAS1	ZNFX1 antisense RNA 1 [Source:HGNC Symbol;Acc:HGNC:33101]
50854	SNHG32	small nucleolar RNA host gene 32 [Source:HGNC Symbol;Acc:HGNC:19078]
60674	GAS5	growth arrest specific 5 [Source:HGNC Symbol;Acc:HGNC:16355]
63905	MANBAL	mannosidase beta like [Source:HGNC Symbol;Acc:HGNC:15799]
643650	LINC00842	long intergenic non-protein coding RNA 842 [Source:HGNC Symbol;Acc:HGNC:44989]
7866	IFRD2	interferon related developmental regulator 2 [Source:HGNC Symbol;Acc:HGNC:5457]
